# OFC-SV: Interpreting structural variants in African and Asian cohorts with non-syndromic orofacial clefts

**DOI:** 10.64898/2026.10.13.757087

**Authors:** Kevin Chen, Yeonsoo Chung, Timothy Becker, Dashzeveg Bayarsaihan, Dong-Guk Shin

## Abstract

**Summary:** OFC-SV is a web-based data portal designed to help interpret structural variants in non-syndromic orofacial clefts genomic data published by The Gabriella Miller Kids First Pediatric Research Program. The portal offers a user-friendly way to explore 41 novel SV genes (of these 13 sharing regulatory perturbations already reported in the literature as SNV genes) potentially responsible for non-syndromic OFC from a cohort of children of African and Asian ancestry. A salient feature of the portal is its unique ability to capture epigenomic disruptions and complex oligogenic interactions in visualized regulatory pathways, thus advancing the frontier of disease etiology through convenient translation of computational signals into biological interpretations.

**Availability and Implementation:** OFC-SV is implemented in Python Dash as a web-based toolbox designed to help scientists review potential disease causal structural variants in non-syndromic orofacial clefts. This tool is freely accessible at: https://OFC-SV.cse.uconn.edu/ The source code and extra materials for this service can be downloaded from: https://github.com/KevinChen37/ofv-svexplorer
