## Supplementary material for "OFC-SV: Interpreting structural variants in African and Asian cohorts with non-syndromic orofacial clefts": table1

### Sheet: Sheet1
Gene	Description1	GO_Annotation(s)1	Interaction_partner(s)	SV_details (allele freq<0.01)2	FusorSV_id(s)2	OFCL3	ALL	MSC	NCC	NCC_12.54	NCC_13.54	NCC_144	NCC_14.54
TGFB2	Transforming Growth Factor Beta 2	Signaling receptor binding	SMAD family	multi-SV multi-sample NCC insulator DEL	C_9550, C_9541	1	0	3	0	8.49352	7.834	8.52138	8.96776
MECOM	MDS1 And EVI1 Complex Locus	Transcriptional regulator	SMAD3, CREBBP, KAT2B, MAPK8, MAPK9	multi-SV multi-sample MSC insulator DEL	C_32706, C_32721	1	0	2	0	10.9689	8.11791	8.69417	8.69567
BCOR	BCL6 Corepressor	TF binding	BCL6, MLLT3, KDM2B, TFAP2A	multi-SV in single sample direct DEL, INV	C_97874, C_242386	1	2	0	0	8.12445	6.7511	7.44717	7.7803
SOX9	SRY-Box Transcription Factor 9	DNA binding TF activity	COL family, RUNX2, FOXO family	NCC enhancer/insulator INS (MEI)	C_227086	1	0	0	2	8.52079	7.80466	8.26359	7.29709
SIM2	SIM BHLH Transcription Factor 2	DNA binding TF activity	SIX3, FOXR2, SUMO3	MSC insulator, NCC enhancer DEL	C_175091	1	0	2	2	9.00381	7.32383	8.04463	7.62021
SMARCA2	SWI/SNF Related BAF Chromatin Remodeling Complex Subunit ATPase 2	DNA binding activity	npBAF complex	MSC insulator/enhancer, NCC enhancer DEL	C_88109	1	0	1	1	8.89741	8.45935	9.07441	9.15915
HIF1A	Hypoxia Inducible Factor 1 Subunit Alpha	DNA binding TF activity	APEX1,CREBBP,EP300,NCOA1	MSC insulator DEL	C_135462	1	0	1	0	8.82512	7.95753	8.62281	8.79467
TCF7L2	Transcription Factor 7 Like 2	DNA binding TF activity, Chromatin binding	MYC, CTNNB1. TLE family	MSC, NCC enhancers DEL	C_109245	1	0	1	1	9.81	8.59508	9.35071	9.6036
MEIS2	Meis Homeobox 2	TF binding, DNA binding TF activity	EPHA8, PBX family, HOX family	multi-sample direct INS (MEI)	C_223697	1	1	0	0	11.0177	9.56304	10.3616	10.8908
DNMT1	DNA Methyltransferase 1	RNA binding, TF binding	H3K4, H3K9, BAG1	direct exon DEL	C_163987	1	1	0	0	8.64629	7.57044	8.1545	7.66294
BICC1	BicC Family RNA Binding Protein 1	RNA binding	FGFR2, FGFR1, TACC3	MSC enhancer DEL	C_107117	1	0	1	0	9.10353	8.45212	9.17087	9.70412
PAX3	Paired Box 3	DNA binding TF activity, Chromatin binding	MITF, SOX10	multi-SV multi-sample MSC insulator DEL	C_23454	1	0	2	0	5.0814	6.42487	7.87322	9.03325
BMP4	Bone Morphogenetic Protein 4	Cytokine activity, Heparin binding	SMAD1, MSX1, CTNNB1, MAP family	NCC enhancer DEL	C_135176	1	0	0	2	6.86485	5.78383	6.48311	7.02465
MED1	Mediator Complex Subunit 1	Chromatin binding	SP1, TFIID	multi-SV mult-sample NCC enhancer DEL, MSC insulator DEL	C_154763, C_154766, C_154770	0	0	1	2	8.42574	7.35308	7.97728	7.78531
NFE2L1	NFE2 Like BZIP Transcription Factor 1	DNA binding TF activity	CEBPB, SP7	multi-SV multi-sample NCC enhancer DEL, MSC insulator INS, enhancer DEL	C_155411, C_226633	0	0	1	2	8.0087	7.34536	7.92335	7.82244
DOT1L	DOT1 Like Histone Lysine Methyltransferase	Histone methyltransferase activity, TF binding	MLLT3, BCOR, NCOR1, TFAP2A	multi-SV multi-sample MSC/CC enhancer DEL	C_162775, C_162773, C_162777	0	0	2	1	8.05166	7.00125	7.68432	7.6044
MLLT6	MLLT6, PHD Finger Containin	Transcriptional regulator	MED1	multi-SV multi-sample NCC insulator DEL, enhancer INS	C_154706, C_226473	0	0	0	2	6.8533	5.82895	6.47235	6.3699
ANP32B	Acidic Nuclear Phosphoprotein 32 Family Member B	Histone binding	XPO1, CRM1	MSC insulator DEL	C_91851	0	0	1	0	9.79951	8.817	9.32866	8.56884
SERTAD2	SERTA Domain Containing 2	Transcription coactivator activity	E2F1, TFDP1	NCC enhancer INS	C_185279	0	0	0	1	8.19974	7.17012	7.98888	8.17301
AFF3	ALF Transcription Elongation Factor 3	DNA binding	MLLT3, MLLT1, CDK9	direct exon DEL	C_18569	0	1	0	0	10.6145	9.59451	10.3318	10.6956
PHF21A	PHD Finger Protein 21A	Chromatin binding	KDM1A, BHC complex	direct exon DEL	C_113972	0	1	0	0	9.93368	8.64012	9.34119	9.91695
WDR82	WD Repeat Domain 82	Chromatin binding	H3K4, POLR2A, SET1, SET2	MSC insulator DEL	C_27678	0	0	1	0	8.25401	7.29506	7.94944	7.49276
TET3	Tet Methylcytosine Dioxygenase 3	5-methylcytosine dioxygenase activity	H2B, methyl-CpG	direct exon DEL	C_16066	0	1	0	0	8.87361	7.61036	8.17301	8.37471
PWWP2A	PWWP Domain Containing 2A	Mitosis progression, Chromatin binding	CHD7, MBD3, MTA1, H3K27, NuRD complex	MSC enhancer DEL	C_54086	0	0	1	0	8.36147	7.23706	7.89432	8.02355
GATAD2A	GATA Zinc Finger Domain Containing 2A	DNA binding TF activity	MBD2, NuRD complex	direct exon DEL	C_164798	0	1	0	0	8.06464	7.30047	7.89357	7.59136
SINHCAF	SIN3-HDAC Complex Associated Factor	Complex stability	SINA3 complex	NCC insulator DEL	C_121569	0	0	0	1	8.54306	7.10003	7.61776	6.88244
MBD5	Methyl-CpG Binding Domain Protein 5	Chromatine binding	PR-DUB complex, MBD6	NCC enhancer DEL	C_20557	0	0	0	1	9.83392	8.54927	9.32492	9.94932
BRD9	Bromodomain Containing 9	Nucleic acid binding, Lysine-acetylated histone binding	RAD-51, RAD-54 complex, GBAF	direct exon DEL	C_46839	0	1	0	0	8.07993	7.31522	7.84698	7.64396
EYA4	EYA Transcriptional Coactivator And Phosphatase 4	Protein tyrosine phosphatase activity	MDC1, H2AX	MSC insulator DEL	C_64833	0	0	1	0	10.6417	8.96149	9.50867	9.72931
LIMS1	LIM Zinc Finger Domain Containing 1	Protein kinase binding	GCC2	multi-sample MSC enhancer DEL	C_18906	0	0	4	0	9.14602	8.18841	8.89316	9.08217
LMO7	LIM Domain 7	Ubiquitin-protein transferase activity, Actinin binding	ACTN family, AFDN	direct exon INS	C_220931	0	1	0	0	5.51745	6.66058	7.99159	8.43966
SRSF6	Serine And Arginine Rich Splicing Factor 6	RNA binding, NA binding	MAPT	NCC, MSC enhancer DEL	C_171588	0	0	1	1	9.23679	8.1588	8.79452	8.62119
SETD4	SET Domain Containing 4	Methyltransferase activity	PKMTs methylate histone lysines	multi-SV multi-sample MSC,NCC, insulator and enhancers DEL,INV	C_248771, C_175033, C_231252, C_175039, C_175035, C_175036	0	0	3	4	6.8638	5.70044	6.53959	6.59578
MEIS3	Meis Homeobox 3	DNA-binding transcription activator activity	PDPK1,NDFIP1, BNIP3, CCNG1	direct 5 prime DEL, NCC enhancer DEL	C_167106, C_167108	0	1	0	1	5.20401	4.51086	5.19296	5.31812
RORB	RAR Related Orphan Receptor B	DNA binding TF activity	RUNX2, PTF1A, FOXN4	MSC insulator DEL	C_90808	0	0	1	0	5.07517	6.63595	7.00033	8.2968
ZMYM3	Zinc Finger MYM-Type Containing 3	Complex binding	MED12, TAF1, OGT, NONO, ARR3	MSC insulator DEL	C_99036	0	0	1	0	6.98841	6.24417	6.79794	6.7511
KDM8	Lysine Demethylase 8	Chromatin binding, histone H3K36 demethylase activity	CCNA1,CRY1, RCCD1,H3K36	NCC promoter DEL	C_148215	0	0	0	1	5.55683	4.43082	5.28827	5.3845
ELK1	ETS Transcription Factor ELK1	DNA binding TF activity	MAPK family, SRF, ETS	multi-SV same sample direct DEL, promoter DEL	C_98135, C_98138, C_98139	0	3	0	1	6.30992	5.49306	6.08677	5.71043
WAPL	WAPL Cohesin Release Facto	Seperation of sister chromatids	NIPLB, SMC3, RAD21	double MSC enhancer DEL	C_108338	0	0	2	0	9.11647	8.12267	8.77848	8.99578
ELP4	Elongator Acetyltransferase Complex Subunit 4	Histone acetyltransferase activity, Phosphorylase kinase regulator activity	WDR61, ELP family	multi-SV multi-sample direct DEL, massive MSC, NCC enhancer/promoter DEL	C_113297,C_113297	0	2	1	2	8.77771	7.59136	8.41848	8.90951
PRKCA	Protein Kinase C Alpha	ATP binding, Enzyme binding, Nucleotide binding, Zinc io binding	SDC4, PICK1, PRKCG, RACK1, NCF1	MSC insulator DEL	C_156268	0	21	8	1	8.38	7.75	8.65	9.4
1. Gene annotations are from https://www.genecards.org.
2. Multi-SV means more than one SV present (i.e., FusorSV_ids) and multi-sample means the SVs are either shared by multiple samples or there are one sample per the multiple SVs
3. OFCL 1 means that it is already linked to OFC in mouse or human by literature
4. Palate tissue NCC scRNA log expression
